# Spatiotemporal remodeling of cytoskeletal and junction networks during somatic cell reprogramming

**DOI:** 10.64898/2026.05.26.725436

**Authors:** Reuben Samson, Julia Kitaygorodsky, Martina Tersigni, Tulunay Tursun, Queenie Hu, William Hardy, Daniel Trcka, Hannes Röst, Jeffrey L. Wrana, Payman Samavarchi-Tehrani, Anne-Claude Gingras

**Author notes:** Correspondence to: Anne-Claude Gingras, Lunenfeld-Tanenbaum Research Institute, Sinai Health, 600 University Ave, Toronto, Ontario, Canada, M5G 1X5. These authors contributed equally to this work (Reuben Samson, Julia Kitaygorodsky).

## Abstract

Reprogramming somatic cells into induced pluripotent stem cells involves a dramatic reorganization of the cytoskeleton and junctions during the critical mesenchymal-to-epithelial transition stage. While protein abundance changes have been profiled, the spatiotemporal dynamics of protein-protein associations involving these structural components remain poorly resolved. Here, we present a time-resolved proximity proteomics resource that maps cytoskeletal and junctional remodeling across 27 baits during the early stages of reprogramming. We identified over 1100 high-confidence interactions, including many not previously reported, capturing the dynamic reorganization of cell architecture. By integrating proximity-dependent biotinylation with quantitative proteomics, we distinguished spatial relocalizations from abundance-driven effects. Dynamic redistributions of actin regulators and desmosomal proteins were observed, and a targeted short interfering RNA screen uncovered early acting structural proteins essential for colony formation. Our findings reveal adhesion and cytoskeletal maturation as structural bottlenecks in reprogramming and provide a broadly applicable framework for mapping subcellular remodeling during dynamic cell fate transitions.
