## Supplementary material for "Spatiotemporal remodeling of cytoskeletal and junction networks during somatic cell reprogramming": Table S9

### Sheet: Sheet1
Table S9
Validation of reprogramming disruption effects
Sheet descriptions:
D6,D9 Dox removal	Colony counts at Day 15 after siRNA and Dox removal at Day 6 and 9
D12 Dox removal	Colony counts at Days 9, 12 and 21 after siRNA and Dox removal at Day 12
RT-qPCR	RT-qPCR results for MET and reprogramming/pluripotency markers

### Sheet: D6,D9 Dox removal
Dox Removal at Day 6 (AP+ Colony Counts at Day 15)
	Rep1	Rep2	Rep3	Mean	Std Dev
+ Dox	1	2	1	2	0.57735
Scramble	1	3	2	2	1
Pkp1	0	1	0	0.333333	0.57735
Pkp3	2	3	0	1.66667	1.52753
Jup	1	2	3	2	1
Evpl	0	2	2	1.33333	1.1547
Ppl	0	0	0	0	0
Arhgef2	1	2	0	1	1
Ctnna2	6	1	2	3	2.64575
Shroom2	2	3	1	2	1
Dox Removal at Day 9 (AP+ Colony Counts at Day 15)
	Rep1	Rep2	Rep3	Mean	Std Dev
+Dox	10	14	19	14.3333	4.50925
Scramble	13	17	19	16.3333	3.05505
Pkp1	4	7	4	5	1.73205
Pkp3	8	3	4	5	2.64575
Jup	2	2	6	3.33333	2.3094
Evpl	1	0	1	0.666667	0.57735
Ppl	2	0	1	1	1
Arhgef2	2	7	1	3.33333	3.21455
Ctnna2	4	1	0	1.66667	2.08167
Shroom2	2	2	2	2	0

### Sheet: D12 Dox removal
AP+ Colony Counts at Day 9
	Rep1	Rep2	Rep3	Mean	Std Dev
+Dox	564	498	572	544.667	40.612
Scramble	501	523	492	505.333	15.9478
Pkp1	486	482	528	498.667	25.482
Pkp3	321	382	302	335	41.7971
Jup	250	275	237	254	19.3132
Evpl	684	734	603	673.667	66.1085
Ppl	219	285	239	247.667	33.8428
Arhgef2	646	639	703	662.667	35.1046
Ctnna2	70	123	91	94.6667	26.6896
Shroom2	184	258	283	241.667	51.4814
AP+ Colony Counts at Day 12
	Rep1	Rep2	Rep3	Mean	Std Dev
+Dox	381	426	338	381.667	44.0038
Scramble	402	360	468	410	54.4426
Pkp1	56	49	63	56	7
Pkp3	139	122	151	137.333	14.5717
Jup	22	27	14	21	6.55744
Evpl	375	326	425	375.333	49.5008
Ppl	57	41	65	54.3333	12.2202
Arhgef2	513	485	593	530.333	56.0476
Ctnna2	16	12	24	17.3333	6.1101
Shroom2	177	157	206	180	24.6374
AP+ Colony Counts at Day 21 (Dox Removal at Day 12)
	Rep1	Rep2	Rep3	Mean	Std Dev
+Dox	54	67	57	59.3333	6.80686
Scramble	62	51	50	54.3333	6.65833
Pkp1	24	19	36	26.3333	8.73689
Pkp3	4	2	8	4.66667	3.05505
Jup	5	3	6	4.66667	1.52753
Evpl	0	3	1	1.33333	1.52753
Ppl	0	2	1	1	1
Arhgef2	3	22	17	14	9.84886
Ctnna2	0	0	1	0.333333	0.57735
Shroom2	1	0	0	0.333333	0.57735

### Sheet: RT-qPCR
Housekeeping Gene - Actb
Averaged Starting Quantity values shown
D6: Day 6, D9: Day 9, D12: Day 12, D18: Day 18
	Actb	Epcam	Sall4	Snail	Oct4 (Endogenous)	Cdh1	Slug	Cdh2	Nanog			Epcam Ratio	Sall4 Ratio	Snail Ratio	Oct4 Ratio	Cdh1 Ratio	Slug Ratio	Cdh2 Ratio	Nanog Ratio
Arhgef2-D12	5.75	1.74	42.57	2.16	5.39	2.08	4.02	10.64	10.5		Arhgef2-D12	0.303284	7.40335	0.37622	0.936765	0.362324	0.698861	1.8501	1.82643
Arhgef2-D18	5.8	14.14	218.53	2.02	15.37	11.88	3.7	18.17	2.13		Arhgef2-D18	2.4394	37.7074	0.348369	2.65202	2.04964	0.637667	3.13561	0.368372
Arhgef2-D6	3.33	2.6	2.32	2.03	1.69	2.28	3.1	2.68	2.36		Arhgef2-D6	0.780433	0.696631	0.609911	0.509275	0.685441	0.932947	0.80463	0.709671
Arhgef2-D9	5.65	2.14	27.43	1.64	3.87	2.41	2.42	7.24	5.77		Arhgef2-D9	0.378327	4.8506	0.289914	0.684753	0.425566	0.428364	1.28042	1.02057
Ctnna2-D12	5.62	0.81	30.79	2.2	9.11	1.06	4.71	11.37	8.24		Ctnna2-D12	0.144964	5.47854	0.391244	1.62179	0.188675	0.838545	2.02325	1.46534
Ctnna2-D18	7.64	0	0.1	3.94	0.49	0	8.51	29.87	0.1		Ctnna2-D18	0.000552979	0.0132661	0.515885	0.06415	0.000295888	1.11332	3.91013	0.013114
Ctnna2-D6	2.98	1.7	1.27	2.12	0.89	1.65	2.36	2.76	1.14		Ctnna2-D6	0.56922	0.427422	0.710635	0.300066	0.553232	0.792493	0.92726	0.38302
Ctnna2-D9	6.71	1.88	21.42	2.53	3.66	2.09	3.96	8.79	6.35		Ctnna2-D9	0.280924	3.19375	0.377659	0.545811	0.312327	0.59101	1.31057	0.947049
Dox-D12	3.7	2.57	66.35	0.95	15.56	3	1.41	6.19	18.18		Dox-D12	0.694535	17.9181	0.257304	4.20116	0.810495	0.379577	1.67096	4.90939
Dox-D18	4.34	25.27	398.36	0.92	19.65	20.89	1.2	13.08	5.66		Dox-D18	5.81893	91.7398	0.211907	4.5256	4.81097	0.277187	3.01313	1.30265
Dox-D6	2.48	2.67	3.84	1.63	1.59	2.11	1.67	1.73	2.18		Dox-D6	1.07627	1.54849	0.6587	0.64155	0.850224	0.675622	0.69948	0.881807
Dox-D9	3.98	3.41	35.87	1.16	4.29	2.72	1.6	3.95	7.41		Dox-D9	0.858529	9.02195	0.292719	1.07924	0.684778	0.402133	0.9941	1.86361
Evpl-D12	3.79	1.98	37.85	1.23	6.87	2.14	2.16	6.99	8.28		Evpl-D12	0.522441	9.99108	0.323788	1.81238	0.565814	0.570672	1.84634	2.18557
Evpl-D18	6.17	3.42	98.98	3.23	1.14	4.4	6.14	26.47	0.42		Evpl-D18	0.554497	16.0476	0.524041	0.184281	0.713154	0.996176	4.29158	0.0679576
Evpl-D6	2.94	2.91	2.62	1.95	1.95	2.45	2.76	2.05	1.46		Evpl-D6	0.989853	0.891076	0.66121	0.664079	0.832288	0.939022	0.69612	0.496205
Evpl-D9	5.7	3.77	26.35	1.4	4.72	3.32	2.44	5.78	5.67		Evpl-D9	0.661165	4.62595	0.246517	0.827956	0.583044	0.428544	1.01467	0.996248
Jup-D12	4.91	1.52	49.08	2	15.43	1.42	3.51	10.17	19.71		Jup-D12	0.309104	9.99441	0.408289	3.14154	0.288369	0.714309	2.07155	4.01292
Jup-D18	6.19	2.35	102.67	3.69	0.93	2.96	6.55	32.55	0.35		Jup-D18	0.379604	16.5987	0.596208	0.150204	0.477949	1.05876	5.26164	0.057085
Jup-D6	2.54	1.76	2.81	2.18	1.83	1.79	3.86	4	2.91		Jup-D6	0.693832	1.10386	0.85834	0.718258	0.705601	1.52001	1.57443	1.14269
Jup-D9	5.71	2.77	39.99	2.37	6.35	2.31	3.63	8.22	11.71		Jup-D9	0.486116	7.00699	0.415037	1.11295	0.403979	0.636768	1.44106	2.0528
Pkp1-D12	4.65	3.41	69.17	1.23	14.36	2.68	2.33	7.12	13.37		Pkp1-D12	0.73344	14.8854	0.264276	3.09089	0.577452	0.500662	1.53153	2.87769
Pkp1-D18	5.16	17.49	364.83	1.37	5.84	17.37	2.33	19.23	2.66		Pkp1-D18	3.38965	70.7251	0.265007	1.13234	3.36698	0.452314	3.72832	0.515988
Pkp1-D6	3.26	1.88	5.91	2.34	2.65	2.25	3.23	3.32	3.28		Pkp1-D6	0.576285	1.81359	0.719795	0.813576	0.690446	0.991815	1.01971	1.00677
Pkp1-D9	6.73	4.05	41.08	2.02	4.85	3.81	3.01	7.61	7.84		Pkp1-D9	0.60182	6.10477	0.300492	0.721517	0.566256	0.447985	1.13057	1.16507
Pkp3-D12	4.83	1.98	63.72	1.75	14.83	1.79	2.86	9.64	19.06		Pkp3-D12	0.409069	13.1911	0.3622	3.06996	0.370558	0.592266	1.99638	3.94508
Pkp3-D18	7.09	5.47	141.44	2.89	1.05	6.04	5.88	26.4	0.32		Pkp3-D18	0.772388	19.9622	0.407389	0.148857	0.852136	0.829724	3.72614	0.0447085
Pkp3-D6	2.1	1.9	2.92	1.8	1.78	1.76	1.93	1.74	2.34		Pkp3-D6	0.905798	1.39462	0.857536	0.849539	0.839031	0.921494	0.83202	1.11389
Pkp3-D9	5.12	3.86	40.06	2.02	5.17	2.4	2.5	6.45	11.78		Pkp3-D9	0.753551	7.82005	0.394303	1.009	0.467818	0.488714	1.25824	2.30013
Ppl-D12	6.82	1.46	48.08	1.94	13.52	1.67	4.43	13.59	11.44		Ppl-D12	0.21377	7.04746	0.284567	1.98159	0.244882	0.648741	1.99188	1.67631
Ppl-D18	4.8	0	0.23	2.62	0.37	0.01	5.56	16.99	0.04		Ppl-D18	0.000925506	0.0469287	0.547258	0.0769871	0.00140458	1.15842	3.54248	0.00930317
Ppl-D6	3.6	1.8	6.65	1.54	1.62	1.5	3.04	3.13	2.9		Ppl-D6	0.498289	1.84527	0.428466	0.448525	0.415662	0.844051	0.86983	0.80569
Ppl-D9	5.69	3.17	33.36	2.33	5.56	2.61	4.01	8.44	8.28		Ppl-D9	0.556798	5.86156	0.408881	0.976553	0.45781	0.704446	1.48295	1.45523
Scramble-D12	5.39	2	64.06	2.54	18.32	1.85	3.51	13.76	23		Scramble-D12	0.370615	11.8926	0.472119	3.40044	0.343954	0.652075	2.55519	4.27045
Scramble-D18	5.4	17.94	312.78	1.64	9.53	18.54	2.67	19.81	2.28		Scramble-D18	3.32432	57.9695	0.304227	1.76586	3.43681	0.495688	3.67171	0.423329
Scramble-D6	2.97	3.8	5.71	2.41	1.84	3.04	2.47	2.6	3.6		Scramble-D6	1.27826	1.92184	0.811171	0.620347	1.02198	0.833285	0.87497	1.21281
Scramble-D9	4.73	3.06	35.12	2.04	5.03	2.32	2.77	7.32	11.2		Scramble-D9	0.647058	7.41981	0.43099	1.06314	0.489394	0.584287	1.54742	2.36633
Shroom2-D12	5.32	0.81	35.73	2.26	6.19	1.07	4.73	12.84	8.67		Shroom2-D12	0.151578	6.71893	0.425479	1.16332	0.200921	0.890135	2.41412	1.63071
Shroom2-D18	6.2	0.13	17.67	3.2	0.42	0.1	6.99	24.9	0.17		Shroom2-D18	0.021196	2.84882	0.515248	0.0678655	0.0163024	1.1261	4.01398	0.0272457
Shroom2-D6	3.48	3.2	2.7	2.92	2.14	2.38	3.02	3.07	2.42		Shroom2-D6	0.919076	0.774953	0.838638	0.613658	0.685314	0.866651	0.88125	0.696077
Shroom2-D9	6.36	2	26.88	2.96	2.81	1.71	4.26	8.89	6.25		Shroom2-D9	0.314012	4.22478	0.46537	0.44174	0.269314	0.669552	1.39742	0.982291
