## Supplementary material for "Spatiotemporal remodeling of cytoskeletal and junction networks during somatic cell reprogramming": Table S1

### Sheet: Sheet1
Table S1
Reprogramming efficiency of harvested embryo batches
Sheet descriptions:
Batch Analysis	Reprogramming potential of harvested and banked batches as measured by flow cytometry

### Sheet: Batch Analysis
Batch	# of Harvested Embryos in Batch	Average GFP+ of Batch	Vials Created
Negative	5	0.0002	76
Low	9	0.1182	152
Medium	8	0.222	190
High	9	0.3541	210
BioID Experimental Batch
8 Vials High + 2 Vials Medium = ~33% Reprogramming Potential
